# Body-wide genetic deficiency of poly(ADP-ribose) polymerase 14 sensitizes mice to colitis

**DOI:** 10.1101/2024.01.12.575356

**Authors:** Madhukar Vedantham, Lauri Polari, Anbu Poosakkannu, Rita G. Pinto, Moona Sakari, Jukka Laine, Petra Sipilä, Jorma Määttä, Heidi Gerke, Tiia Rissanen, Pia Rantakari, Diana M. Toivola, Arto T. Pulliainen

## Abstract

Inflammatory bowel disease (IBD) is a debilitating and relapsing chronic disease of the gastrointestinal tract affecting millions of people. Here, we investigated the expression and functions of poly (ADP-ribose) polymerase 14 (Parp14), an important regulatory protein in immune cells, using a biobank IBD patient cohort as well as two mouse models of colitis, i.e., the IBD-mimicking oral dextran sulfate sodium (DSS) exposure model, and the oral *Salmonella* exposure model. Parp14 was expressed in the human colon, by cells in the lamina propria, but, in particular, by the epithelial cells with a typical granular staining pattern in the cytosol. The same Parp14 staining pattern was evidenced in both colitis models. Body-wide genetic deficiency of Parp14 in C57BL/6N background sensitized mice to DSS colitis. The Parp14-deficient mice displayed increased rectal bleeding as well as stronger epithelial erosion, Goblet cell loss and immune cell infiltration. The absence of Parp14 did not affect the mouse colon bacterial microbiota based on PacBio long read sequencing. Also, the colon leukocyte populations of Parp14-deficient mice were normal based on flow cytometry. In contrast, we witnessed an altered transcriptional signature in Parp14-deficient mice with bulk tissue RNA-Seq. Gene Ontology (GO)-based classification of differentially expressed genes demonstrated that the colon transcriptional signature of Parp14-deficient mice was dominated by abnormalities in inflammation and infection responses both prior and after the 1-week DSS exposure. Overall, the data indicate that Parp14 has an important role in the maintenance of colon epithelial barrier integrity. The prognostic and predictive biomarker potential of Parp14 in IBD merits further investigation.
