## Supplementary_data_file_1 for "Body-wide genetic deficiency of poly(ADP-ribose) polymerase 14 sensitizes mice to colitis"

### Sheet: IBD cohort description
Regions of colon from where the biopsies were taken:
1. Terminal end of ileum
2. Ileocecal valve
3. Cecum
4. Ascending colon
5. Transverse colon
6. Descending colon
7. Sigmoid colon
8. Rectum
Table 1S: Patient and biopsy details
Patient ID number	Sex (M-Male, F- Female)	Age	Biopsy regions as per figure above	Patient groups according to diagnosis	Normal patient biopsy reason
TCML_VM_01A	M	15	1,3,4,5,6,8	CD
TCML_VM_02A	M	33	3 to 8	UC
TCML_VM_03A	M	24	1 and 3 to 8	UC
TCML_VM_04A	M	17	1 to 8	CD
TCML_VM_05A	F	34	8 only	UC
TCML_VM_06A	F	21	3 to 8	CD
TCML_VM_07A	F	16	4 to 8	UC
TCML_VM_08A	NA	NA	1 to 7	UC
TCML_VM_09A	M	22	1 and 3 to 8	UC
TCML_VM_10A	M	23	1 and 4 to 8	UC
TCML_VM_11A	M	15	1 to 8	CD
TCML_VM_12A	M	15	1 to 8	CD
TCML_VM_13A	F	29	1,3,4,5,6,8	UC
TCML_VM_14A	M	15	1,3,4,5,6,8	CD
TCML_VM_15A	M	26	1,3,4,5,7,8	UC
TCML_VM_16A	F	30	1 and 3 to 8	UC
TCML_VM_17A	M	29	4 to 8	Normal	diarrhoea
TCML_VM_18A	F	21	3, 5, 7	Normal	diarrhoea
TCML_VM_19A	M	28	1, 4, 5, 6, 8	Normal	abdominal pain
TCML_VM_20A	M	28	4 to 7	Normal	diarrhoea
TCML_VM_21A	M	25	5, 7, 8	UC
TCML_VM_22A	M	27	1, 4, 5, 6, 8	Normal	functional abdominal symptoms
TCML_VM_23A	F	34	1 and 4 to 8	CD
TCML_VM_24A	F	26	1, 4, 5, 7	Normal	abdominal pain
TCML_VM_25A	F	28	4, 5, 6	Normal	nausea, swelling observed in the ileum by CT
TCML_VM_26A	F	29	1, 3, 4, 6, 7, 8	Normal	loose stools
TCML_VM_27A	M	34	1, 4, 5, 6, 8	Normal	diarrhoea, hemorrhoids
TCML_VM_28A*	NA	NA	1 to 6	UC
*not part of Parp14 staining scoring
Abbreviations:
NA - Not available
CD - Crohn's Disease
UC - Ulcerative colitis
normal - histologically normal as diagnosed by a pathologist
